# Anti-CRISPR proteins trigger a burst of CRISPR-Cas9 expression that enhances phage defense

**DOI:** 10.1101/2023.10.22.562561

**Authors:** Rachael E. Workman, Marie J. Stoltzfus, Nicholas C. Keith, Chad W. Euler, Joseph Bondy-Denomy, Joshua W. Modell

**Affiliations:** Department of Molecular Biology & Genetics, Johns Hopkins University School of Medicine, Baltimore, MD 21205, USA; Department of Medical Laboratory Sciences, Hunter College, CUNY, New York, New York, USA; Department of Microbiology and Immunology, Weill Cornell Medical College, New York, New York, USA; Department of Microbiology and Immunology, University of California, San Francisco, San Francisco, CA 94158, USA; Quantitative Biosciences Institute, University of California, San Francisco, San Francisco, CA 94158, USA; Innovative Genomics Institute, Berkeley, CA, USA

## Abstract

CRISPR-Cas immune systems provide bacteria with adaptive immunity against bacteriophages, but they are often transcriptionally downregulated to mitigate autoimmunity. In some cases, CRISPR-Cas expression increases in response to a phage infection, but the mechanisms of induction are largely unknown, and it is unclear whether induction occurs strongly and quickly enough to benefit the bacterial host. In *S. pyogenes*, Cas9 is both an immune effector and autorepressor of CRISPR-Cas expression. Here, we show that phage-encoded anti-CRISPR proteins relieve Cas9 autorepression and trigger a rapid increase in CRISPR-Cas levels during a single phage infective cycle. As a result, fewer cells succumb to lysis leading to a striking survival benefit after multiple rounds of infection. CRISPR-Cas induction also reduces lysogeny, thereby limiting a route for horizontal gene transfer. Altogether, we show that Cas9 is not only a CRISPR-Cas effector and repressor, but also a phage sensor that can mount an anti-anti-CRISPR transcriptional response.
