## Supplemental Data 1 for "Anti-CRISPR proteins trigger a burst of CRISPR-Cas9 expression that enhances phage defense"

### Sheet: strains
strain	species	background	plasmid	resistance	source / reference	Notes
JW3749	S. aureus	RN4220	pRW208 + pLM9b	cm10, erm10	this study	Heterologous panel Acrs + CRISPR-Cas
JW3808	S. aureus	RN4220	pRW120 + pRW209	cm10, erm10	this study	Heterologous panel Acrs + CRISPR-Cas
JW3811	S. aureus	RN4220	pRW123+ pRW209	cm10, erm10	this study	Heterologous panel Acrs + CRISPR-Cas
JW3812	S. aureus	RN4220	pRW124+ pRW209	cm10, erm10	this study	Heterologous panel Acrs + CRISPR-Cas
JW3816	S. aureus	RN4220	pRW130+ pRW209	cm10, erm10	this study	Heterologous panel Acrs + CRISPR-Cas
JW3817	S. aureus	RN4220	pRW131+ pRW209	cm10, erm10	this study	Heterologous panel Acrs + CRISPR-Cas
JW3818	S. aureus	RN4220	pLM9B+ pRW209	cm10, erm10	this study	Heterologous panel Acrs + CRISPR-Cas
JW3820	S. aureus	RN4220	pRW159+ pRW209	cm10, erm10	this study	Heterologous panel Acrs + CRISPR-Cas
JW3934	S. aureus	RN4220	pRW123+ pRW208	cm10, erm10	this study	Heterologous panel Acrs + CRISPR-Cas
JW3935	S. aureus	RN4220	pRW124+ pRW208	cm10, erm10	this study	Heterologous panel Acrs + CRISPR-Cas
JW3952	S. aureus	RN4220	pRW208 + pRW120	cm10, erm10	this study	Heterologous panel Acrs + CRISPR-Cas
JW3954	S. aureus	RN4220	pRW208 + pRW130	cm10, erm10	this study	Heterologous panel Acrs + CRISPR-Cas
JW3955	S. aureus	RN4220	pRW208 + pRW131	cm10, erm10	this study	Heterologous panel Acrs + CRISPR-Cas
JW3956	S. aureus	RN4220	pRW208 + pRW159	cm10, erm10	this study	Heterologous panel Acrs + CRISPR-Cas
JW4293	S. aureus	RN4220	pRW248 + pRW208	cm10, erm10	this study	Heterologous panel Acrs + CRISPR-Cas
JW4295	S. aureus	RN4220	pRW252 + pRW208	cm10, erm10	this study	Heterologous panel Acrs + CRISPR-Cas
JW4296	S. aureus	RN4220	pRW253 + pRW208	cm10, erm10	this study	Heterologous panel Acrs + CRISPR-Cas
JW4297	S. aureus	RN4220	pRW255 + pRW208	cm10, erm10	this study	Heterologous panel Acrs + CRISPR-Cas
JW4301	S. aureus	RN4220	pRW260 + pRW208	cm10, erm10	this study	Heterologous panel Acrs + CRISPR-Cas
JW4303	S. aureus	RN4220	pRW248 + pRW209	cm10, erm10	this study	Heterologous panel Acrs + CRISPR-Cas
JW4305	S. aureus	RN4220	pRW252 + pRW209	cm10, erm10	this study	Heterologous panel Acrs + CRISPR-Cas
JW4306	S. aureus	RN4220	pRW253 + pRW209	cm10, erm10	this study	Heterologous panel Acrs + CRISPR-Cas
JW4307	S. aureus	RN4220	pRW255 + pRW209	cm10, erm10	this study	Heterologous panel Acrs + CRISPR-Cas
JW4311	S. aureus	RN4220	pRW260 + pRW209	cm10, erm10	this study	Heterologous panel Acrs + CRISPR-Cas
JW4423	S. aureus	RN4220	pRW249 + pRW208	cm10, erm10	this study	Heterologous panel Acrs + CRISPR-Cas
JW4424	S. aureus	RN4220	pRW249 + pRW209	cm10, erm10	this study	Heterologous panel Acrs + CRISPR-Cas
JW4737	S. pyogenes	CEM-Pcas Tgt 1			this study	Allelic exchange in Spyo	Made by allelic exchange of JW2896 with pRW317
JW5092	S. pyogenes	CEM: Pconst Tgt 1			this study	Allelic exchange in Spyo	JW4737 allelic exchange with plasmid pJW900 to create Pconst promoter
JW5116	S. pyogenes	CEM:Pcas-Cas:RSR (DXO pair to 5117)			this study	Allelic exchange in Spyo	Parent JW4739 (CEM JGC3 spacer), X1 C4 paired WT
JW5117	S. pyogenes	CEM:Pconst Tgt 3			this study	Allelic exchange in Spyo	Parent JW4739 (CEM JGC3 spacer) made with pJW900
JW5124	S. pyogenes	CEM:Pcas Tgt1+3 (DXO pair to 5125)			this study	Allelic exchange in Spyo	Parent JW4892 (CEM JGC1+3 spacer), X2 C1 paired WT
JW5125	S. pyogenes	CEM:Pconst Tgt1+3			this study	Allelic exchange in Spyo	Parent JW4892 (CEM JGC1+3 spacer) made with pJW900
JW5128	S. pyogenes	CEM:Pcas TgtAP (DXO pair to 5129)			this study	Allelic exchange in Spyo	Parent JW4753 (CEM AP1.1 targeting spacer), X2 C3 paired WT
JW5129	S. pyogenes	CEM:Pconst TgtAP			this study	Allelic exchange in Spyo	Parent JW4753 (CEM AP1.1 targeting spacer) made with pJW900
JW5132	S. pyogenes	CEM:Pcas NT			this study	Allelic exchange in Spyo	Parent JW2896 (C13 single spacer OG6), X2 C2 paired WT
JW5136	S. pyogenes	CEM:Pcas Native array (DXO pair to 5137)			this study	Allelic exchange in Spyo	Parent JW2994 (CEM full 6sp OG array), X2 C5 paired WT
JW5137	S. pyogenes	CEM:Pconst Native array			this study	Allelic exchange in Spyo	Parent JW2994 (CEM full 6sp OG array) made with pJW900
JW4425	S. aureus	RN4220	pRW294 + pLM9B	cm10, erm10	this study	Pcas activity reporter assay
JW4426	S. aureus	RN4220	pRW294 + pRW123	cm10, erm10	this study	Pcas activity reporter assay
JW4427	S. aureus	RN4220	pRW294 + pRW252	cm10, erm10	this study	Pcas activity reporter assay
JW4428	S. aureus	RN4220	pRW294 + pRW253	cm10, erm10	this study	Pcas activity reporter assay
JW4507	S. aureus	RN4220	pRW294 + pRW130	cm10, erm10	this study	Pcas activity reporter assay
JW4593	S. aureus	RN4220	pRW294 + pRW260	cm10, erm10	this study	Pcas activity reporter assay
JW4594	S. aureus	RN4220	pRW294 + pRW120	cm10, erm10	this study	Pcas activity reporter assay
JW4595	S. aureus	RN4220	pRW294 + pRW248	cm10, erm10	this study	Pcas activity reporter assay
JW4596	S. aureus	RN4220	pRW294 + pRW121	cm10, erm10	this study	Pcas activity reporter assay
JW4597	S. aureus	RN4220	pRW294 + pRW249	cm10, erm10	this study	Pcas activity reporter assay
JW4598	S. aureus	RN4220	pRW294 + pRW131	cm10, erm10	this study	Pcas activity reporter assay
JW4599	S. aureus	RN4220	pRW294 + pRW159	cm10, erm10	this study	Pcas activity reporter assay
JW4600	S. aureus	RN4220	pRW294 + pRW255	cm10, erm10	this study	Pcas activity reporter assay
JW4622	S. aureus	RN4220	pRW294 + pRW124	cm10, erm10	this study	Pcas activity reporter assay
JW3855	S. aureus	RN4220	pRW217 + pLM9B	cm10, erm10	this study	Aca validation in AcrIIA3 operon
JW3856	S. aureus	RN4220	pRW217 + pRW175	cm10, erm10	this study	Aca validation in AcrIIA3 operon
JW3857	S. aureus	RN4220	pRW217 + pRW176	cm10, erm10	this study	Aca validation in AcrIIA3 operon
JW3858	S. aureus	RN4220	pRW217 + pRW122	cm10, erm10	this study	Aca validation in AcrIIA3 operon
JW3859	S. aureus	RN4220	pRW217 + pRW193	cm10, erm10	this study	Aca validation in AcrIIA3 operon
JW3860	S. aureus	RN4220	pRW217 + pRW194	cm10, erm10	this study	Aca validation in AcrIIA3 operon
JW3861	S. aureus	RN4220	pCN57 + pLM9B	cm10, erm10	this study	Aca validation in AcrIIA3 operon
JW3862	S. aureus	RN4220	pCN57 + pRW175	cm10, erm10	this study	Aca validation in AcrIIA3 operon
JW3863	S. aureus	RN4220	pCN57 + pRW176	cm10, erm10	this study	Aca validation in AcrIIA3 operon
JW3864	S. aureus	RN4220	pCN57 + pRW122	cm10, erm10	this study	Aca validation in AcrIIA3 operon
JW3865	S. aureus	RN4220	pCN57 + pRW193	cm10, erm10	this study	Aca validation in AcrIIA3 operon
JW3866	S. aureus	RN4220	pCN57 + pRW194	cm10, erm10	this study	Aca validation in AcrIIA3 operon

### Sheet: acrs
Name	NCBI Accession	Host species	Plasmid	Acr only strain	Pcas + pE194 strain	Acr + Pconst strain	A1 phage name	MOI Figure 2E	Mechanism	AA sequence	Synthesized oligo
AcrIIA1	WP_003722518.1	Listeria monocytogenes	pRW120	JW3146	JW3952	JW3808	A1.JW4053.AcrIIA1	NA	Degrades Cas9 in some species; but degradation not required for inhibition	MTIKLLDEFLKKHDLTRYQLSKLTGISQNTLKDQNEKPLNKYTVSILRSLSLISGLSVSDVLFELEDIEKNSDDLAGFKHLLDKYKLSFPAQEFELYCLIKEFESANIEVLPFTFNRFENEEHVNIKKDVCKALENAITVLKEKKNELL	ATGAACATAAACGATTTGATACGTGAAATTAAAAATAAGGACTATACAGTTAAATTGTCAGGTACTGATAGTAACAGTATAACTCAATTGATTATTCGTGTGAACAACGACGGAAATGAATATGTTATTTCAGAGAGTGAAAACGAGAGTATTGTCGAGAAGTTCATAAGTGCATTCAAGAATGGATGGAACCAAGAGTACGAAGATGAAGAGGAATTTTACAATGATATGCAAACTATAACATTGAAGTCTGAGTTAAATTAACATGGCATGGATGAACTATACAAATAAGTTCCATCCCAATGGCGCGCCGAGCTTGGC
AcrIIA2	QOF57468.1	Listeria monocytogenes	pRW248	JW4210	JW4293	JW4303	A1.JW4420.AcrIIA2	8	PAM mimic	MTITTAQKKYAEAMHEFINMVDDFEESTPDFAKEVLHDSDYVVITKNEKYAVALCSLSTDECEYDTNLYLDEKLVDYSTVDVNGVTYYINIVETNDIDDLEIATDEDEMKSGNQEIILKSELK	ATGACAATAACAACAGCACAAAAAAAGTATGCAGAAGCGATGCACGAGTTTATAAATATGGTGGATGACTTTGAAGAGTCTACACCGGATTTTGCAAAGGAAGTTCTACATGATTCTGACTATGTAGTTATTACAAAAAATGAAAAATATGCAGTAGCTCTTTGCTCTCTTAGCACTGATGAATGTGAATATGATACTAACTTATACTTAGATGAAAAATTGGTTGATTACTCAACAGTTGACGTAAACGGTGTGACATACTACATCAACATTGTTGAAACTAACGATATCGATGATTTAGAAATCGCTACGGATGAAGATGAGATGAAAAGTGGCAACCAAGAAATTATTTTAAAAAGTGAGTTGAAGTAACATGGCATGGATGAACTATACAA
AcrIIA4	WP_003723290.1	Listeria monocytogenes	pRW123	JW3153	JW3934	JW3811	A1.JW4369.AcrIIA4	0.5	PAM mimic	MNINDLIREIKNKDYTVKLSGTDSNSITQLIIRVNNDGNEYVISESENESIVEKFISAFKNGWNQEYEDEEEFYNDMQTITLKSELN	ATGAACATAAACGATTTGATACGTGAAATTAAAAATAAGGACTATACAGTTAAATTGTCAGGTACTGATAGTAACAGTATAACTCAATTGATTATTCGTGTGAACAACGACGGAAATGAATATGTTATTTCAGAGAGTGAAAACGAGAGTATTGTCGAGAAGTTCATAAGTGCATTCAAGAATGGATGGAACCAAGAGTACGAAGATGAAGAGGAATTTTACAATGATATGCAAACTATAACATTGAAGTCTGAGTTAAATTAACATGGCATGGATGAACTATACAAATAAGTTCCATCCCAATGGCGCGCCGAGCTTGGC
AcrIIA5	WP_149017470.1	Streptococcus phage D4276	pRW124	JW3160	JW3935	JW3812	A1.JW4367.AcrIIA5	5	Destabilizes Cas9	MAYGKSRYNSYRKRSFNRSNKQRREYAQEMDRLEKAFENLDGWYLSSMKDSAYKDFGKYEIRLSNHSADNKYHDLENGRLIVNIKASKLNFVDIIENKLDKIIEKIDKLDLDKYRFINATNLEHDIKCYYKGFKTKKEVI	ATGGCTTATGGAAAGTCTAGATACAACAGTTACCGTAAACGTAGTTTCAACCGATCAAACAAGCAGCGTAGAGAGTATGCACAAGAGATGGATCGTTTAGAAAAGGCTTTTGAAAACTTGGACGGCTGGTACTTATCAAGTATGAAGGATTCTGCATATAAGGACTTCGGTAAGTATGAAATCCGTTTGTCTAATCACTCTGCTGACAACAAATACCATGATTTAGAAAACGGAAGATTAATCGTAAACATTAAAGCATCAAAGTTGAACTTTGTCGATATAATCGAAAACAAATTAGATAAAATCATTGAAAAAATTGACAAGTTAGATTTGGACAAATACAGATTTATAAACGCTACAAATTTAGAGCACGACATAAAGTGCTACTACAAGGGATTT…
AcrIIA16	WP_100881465.1	Streptococcus suis	pRW130	JW3152	JW3954	JW3816	A1.JW4054.AcrIIA16	2	Putative tracrRNA degrader, binds Apo or loaded	MGYIGQSRSERSQEAIDSGLLTKSQLKAWQKRAVEAGAVRPREWHHTGKYFNKTEYYSPIDFEDLDPKDFPKKPKMEIETKKTWFVLVSAKWGGTKKYPKIVGAEVKVTSKITDRQKYANKYCLYGGYIKEFDNEADARNFAEIAELEKY	ATGGGATATATAGGTCAGTCAAGATCAGAACGATCTCAAGAGGCGATAGATTCAGGATTGTTAACGAAGTCTCAATTAAAAGCGTGGCAGAAACGTGCGGTAGAAGCGGGTGCTGTGAGACCAAGAGAATGGCATCACACAGGTAAATATTTCAACAAGACGGAATACTATTCACCAATCGACTTTGAGGACTTAGACCCGAAGGACTTCCCAAAGAAACCTAAGATGGAAATCGAGACAAAAAAGACGTGGTTCGTTTTAGTCAGTGCTAAATGGGGTGGAACGAAGAAGTACCCTAAAATCGTTGGCGCAGAAGTCAAGGTTACATCAAAAATAACTGATAGACAGAAATACGCGAATAAATATTGCTTATACGGTGGATATATAAAGGAGTTCGAT…
AcrIIA17	WP_155173262.1	Streptococcus parasanguinus	pRW249	JW4163	JW4423	JW4424	A1.JW4624.IIA17	20	Probably blocks gRNA loading	MKYTVSYDSEELINEVTQDVLEFGSDLPVFAIYSWFEEYQVEFVTDYLFADEPERIVDGYWSEEDEEDYQKELKEYEDSLKTLEMTKHKKMPIGELLDILVKQNEIF	ATGAAATACACTGTTAGTTATGATAGTGAAGAACTGATAAATGAAGTTACGCAAGATGTTTTAGAATTTGGCAGTGATTTACCTGTATTTGCTATTTATTCTTGGTTTGAGGAATATCAAGTGGAATTTGTAACAGATTATTTATTTGCTGATGAACCAGAAAGAATTGTTGATGGTTATTGGAGCGAAGAAGATGAAGAAGATTATCAAAAAGAACTAAAAGAGTATGAAGATAGTCTAAAGACTTTAGAAATGACCAAACATAAGAAAATGCCTATCGGGGAATTGCTCGATATTCTAGTTAAACAAAATGAAATTTTTTAACATGGCATGGATGAACTATACAA
AcrIIA18	SER07831.1	Streptococcus gallolyticus	pRW131	JW3163	JW3955	JW3817	A1.JW4055.AcrIIA18	3	Cleavage inhibitor; clips 3' end of crRNA	MRMKIDTTVTEVKENGKTYLRLVEGTEQLKAISDKAMAGVNLFPGAKIDSFLVKQDSIVVFPDNKGEFDLDFFKQLDENFDTIAKYARVATCFEEVAFDEKSYFNMIMWLMDNMDENWSQSPYGESFYSSKNIDWGYKPEGSLRVSDHWNFGENGEHCPTAEPVDGWAVCKFENGKYHLIKKF	ATGAGAATGAAAATAGACACAACAGTTACTGAGGTTAAGGAAAATGGCAAAACGTATTTAAGATTGGTAGAGGGTACAGAGCAGTTAAAGGCGATTTCTGATAAGGCAATGGCAGGAGTGAATTTGTTTCCGGGCGCGAAAATTGATAGTTTCTTGGTCAAACAGGATTCAATAGTTGTATTCCCGGACAACAAGGGCGAATTTGATTTGGATTTTTTTAAGCAGTTGGATGAGAATTTCGACACGATAGCTAAGTATGCACGAGTGGCGACATGCTTCGAGGAGGTGGCGTTCGACGAAAAGTCTTACTTTAATATGATAATGTGGTTGATGGACAATATGGACGAAAATTGGTCTCAGTCACCATACGGCGAGTCATTCTATTCTAGTAAGAATATA…
AcrIIA23	UNI71091.1	Streptococcus pyogenes	pRW159	JW3451	JW3956	JW3820	A1.JW4368.AcrIIA23	0.75	Mechanism unknown	MEYGNKIFEIYNKPFKYRNSSSTNYNKVRASGIEPNTKFVVNKTANINCAVYPRHGSIEKVFYWGDRKITQATAEKRCGYFKG	atggaatatggaaataaaatttttgaaatttacaataaaccctttaaatatcgtaacagttcatcaactaactacaataaagttagagctagcggtatcgagccaaacacaaaatttgtagttaacaaaacagcaaatattaattgtgcagtatatcctcgacatggatcgattgaaaaagttttttactggggtgatagaaaaatcactcaagcgactgctgaaaaacgttgtgggtattttaagggg
AcrIIA24	AZF92405.1	Streptococcus thermophilus	pRW252	JW4212	JW4295	JW4305	A1.JW4370.AcrIIA24	NA	Cleavage inhibitor	MKKAQQLLKEIKTNNVSYAIMDEDNEIYCNKETNNIMDIYGYDNENGHFYGVYGDVVDGQIDSRYFSDDAILNAIDKLLFLGDPIKRTDLPSDADFKRTFFFEE	ATGAAAAAAGCTCAACAACTGCTCAAAGAAATTAAAACCAATAATGTATCATACGCAATTATGGACGAGGATAATGAAATTTATTGCAACAAGGAAACTAACAACATCATGGATATTTATGGCTATGATAATGAAAATGGCCATTTCTATGGAGTTTACGGTGACGTCGTTGACGGGCAGATTGACAGTAGATACTTTTCTGACGATGCTATTTTAAATGCTATCGATAAACTGCTATTCCTAGGCGACCCTATAAAACGAACAGATCTACCTTCGGACGCTGATTTCAAACGCACATTCTTTTTTGAAGAATAACATGGCATGGATGAACTATACAA
AcrIIA25	ARU14017.1	Streptococcus thermophilus	pRW253	JW4273	JW4296	JW4306	A1.JW4371.AcrIIA25	2	Incomplete DNA binding inhibitor; also inhibits cleavage	MKNRLLGSRYTDAIKNDCGTANKMSNIYNKLNKDSLREIHSALYGLLTAGYDISNMRNIEELEKYVNLKKSRGQLLNVSSDDIKLYHKLFVIRFGK	ATGAAAAACAGACTTTTGGGTTCTCGATATACTGACGCGATCAAAAACGATTGCGGAACAGCCAATAAAATGTCGAATATTTACAATAAATTGAACAAAGATAGTTTGCGAGAGATCCATAGTGCACTATATGGCCTATTAACAGCTGGATACGACATTAGTAACATGCGAAACATCGAAGAGTTAGAAAAATATGTGAATTTAAAAAAATCACGTGGCCAACTATTAAATGTTTCGAGCGATGATATTAAGCTATACCATAAATTATTTGTCATCAGATTTGGAAAATAGCATGGCATGGATGAACTATACAA
AcrIIA26	RKW07596.1	Streptococcus sp (oral metagenome)	pRW255	JW4274	JW4297	JW4307	A1.JW4625.IIA26	3	DNA binding inhibitor	MKKLYIQTNQFANGELQVENTSYELCDTFKELYSVASNLVDENTLNFVEDNFIEQNYKDEYNGVYENDGDTGEFVGQVFENKVTEEQFKELLEQLEITYTEFDPEEELAKCIANKNRKSEFYGNGLKVIAEYLESISHEDALAVVTYYYFYFGFGYEDQLISDIKDDQEDGVKFEHVERSETI	ATGAAAAAACTTTATATCCAAACAAACCAATTCGCTAACGGTGAGCTTCAAGTTGAAAATACTAGCTATGAACTTTGTGATACTTTCAAAGAGCTATACTCAGTCGCTTCAAATTTGGTTGATGAAAACACACTGAATTTCGTTGAGGATAATTTCATTGAACAAAATTACAAAGATGAATACAATGGTGTTTACGAAAACGATGGAGATACAGGCGAATTTGTAGGGCAAGTCTTTGAAAACAAAGTCACTGAAGAACAGTTCAAAGAATTACTTGAACAACTTGAAATCACTTATACTGAATTTGATCCAGAAGAAGAACTTGCAAAATGTATCGCAAATAAAAACCGTAAATCTGAATTTTACGGTAACGGATTAAAAGTTATCGCTGAATATCTT…
AcrIIA31	WP_033585134.1	Streptococcus sp SR1	pRW260	JW4279	JW4301	JW4311	A1.JW4421.AcrIIA31	>100	Streptococcus thermophilus Cas9 inhibit; does not affect SpyCas9	MVTEEQLKEVLVGIYETEYKDEQTFEEYADGWDFWIDKDGDILIEGRGMKPIDGVQKVGHVDNGVIYAY	ATGGTTACTGAAGAACAATTAAAAGAAGTGCTTGTTGGCATTTATGAAACAGAATATAAGGATGAACAAACGTTTGAAGAGTACGCAGATGGCTGGGATTTTTGGATTGACAAAGATGGAGACATCTTAATTGAGGGGCGTGGCATGAAACCGATTGACGGAGTTCAAAAAGTAGGTCACGTAGATAACGGGGTGATATATGCTTATTAA
AcrIIA3 operon	CP014278	phiSTAB1 lysogen; host Streptococcus pyogenes STAB13021						NA			GCAGCTAATATTGCTGCTTTTCTACTTCGACGTTTTTAAAAAACTACAAAATTTTTTGTATAATCTATTGACATTATATCTAAAATTAGATATAATATAGTCATAAAGATAAAACAAAAAAAGGACAAGAAAATGACTAAATATAACAAATCAGAAATTATGAAAAACGCTTGGGCAATGTTTAACAGCTACGAATGGGATGTTGAAAATTTTAAATTTGTATCAGCAGAAAATAAAACATTTTCAAATTGCCTAAAAGAAGCGTGGGCAGAAGAAAAAGAATATGTTGAACGCAAAGCAAAAGAAACGGCAGAAGCTCCAAGATCTGAAGAAGCAAAAGCTTGGGACTGGGCTTGTCGTAAATTAAATGTCAATGATTTACAAAACATTGACGCAACA…

### Sheet: promoters
Name	Promoter sequence (-35 of Pcas or start of inserted sequence ---> first codon of Cas9)
Pcas	ctatagaatgataacaaaataaactactttttaaaagaattttgtgttataatctatttattattaagtattggctaatattttttgaagagatattttgaaaaagaaaaattaaagcatattaaactaatttcggaggtcattaaaactattattgaaatcatcaaactcattatggatttaatttaaactttttattttaggaggcaaaa
Psparclin1	GATAACAAAATAAACTACTTTTTAAAAGAATTTTGTGTTATAATCTATTTATTATTAAGTATTGGGTAATATTTTTTGAAGAGATATTTTGAAAAAGAAAAATTAAAGCATATTAAACTAATTTCGGAGGTCATTAAAACTATTATTGAAATCATCAAACTCATTATGGATTTAATTTAAACTTTTTATTTTAGGAGGCAAAA
Pconst	TTCAGTTTTAGAAAAGCGCTTTCcatgtctctaagataacaagaaaacgctaaaaataaaaatatagaatttttataagcatataaatttttttgatagagttggcaatagcatttaacatctacttgtgtcataatataggtaattataCCGGAAAAAGCAATTGATAAGACATAATATTTTTTGAAGAGATATTTTGAAAAAGaaaaattaaagcatattaaactaatttcggaggtcattaaaactattattgaaatcatcaaactcattatggatttaatttaaactttttattttaggaggcaaaa

### Sheet: phages
Strain number	Phage name	Indicator strain	Description	Source
116	ΦNM4γ4	S. aureus		Luciano Marrafini lab
168	ΦA1	S. pyogenes SF370	Phage A1	ATCC, 12202-B1
190	ΦA1ρ3	S. pyogenes SF370	ΦA1 with an SF370 sp1 targeting site, made using pRW233 (recombination)/pRW190 (selection)	this study	A1.3980
191	ΦA1ρ4	S. pyogenes SF370	ΦA1 with AcrIIA2 + sp1 targeting, made using pRW232 (recombination)/pRW190 (selection)	this study	A1.3981
194	ΦA1ρ5	S. pyogenes SF370	ΦA1 with AcrIIA1 + sp1 targeting, made using pRW241 (recombination)/pRW190 (selection)	this study	A1.4053
195	ΦA1ρ6	S. pyogenes SF370	ΦA1 with AcrIIA16 + sp1 targeting, made using pRW242 (recombination)/pRW190 (selection)	this study	A1.4054
196	ΦA1ρ7	S. pyogenes SF370	ΦA1 with AcrIIA18 + sp1 targeting, made using pRW243 (recombination)/pRW190 (selection)	this study	A1.4055
211	ΦA1ρ15	S. pyogenes SF370	ΦA1 with AcrIIA5 + sp1 targeting, made using pRW267 (recombination)/pRW190 (selection)	this study	A1.4367
212	ΦA1ρ16	S. pyogenes SF370	ΦA1 with AcrIIA23 + sp1 targeting, made using pRW268 (recombination)/pRW190 (selection)	this study	A1.4368
213	ΦA1ρ17	S. pyogenes SF370	ΦA1 with AcrIIA4 + sp1 targeting, made using pRW273 (recombination)/pRW190 (selection)	this study	A1.4369
214	ΦA1ρ18	S. pyogenes SF370	ΦA1 with AcrIIA24 + sp1 targeting, made using pRW284 (recombination)/pRW190 (selection)	this study	A1.4370
215	ΦA1ρ19	S. pyogenes SF370	ΦA1 with AcrIIA25 + sp1 targeting, made using pRW285 (recombination)/pRW190 (selection)	this study	A1.4371
216	ΦA1ρ20	S. pyogenes SF370	ΦA1 with AcrIIA2 + sp1 targeting, made using pRW292 (recombination)/pRW190 (selection)	this study	A1.4420
217	ΦA1ρ21	S. pyogenes SF370	ΦA1 with AcrIIA31 + sp1 targeting, made using pRW293 (recombination)/pRW190 (selection)	this study	A1.4421
222	ΦA1ρ22	S. pyogenes SF370	ΦA1 with AcrIIA17 + sp1 targeting, made using pRW300 (recombination)/pRW190 (selection)	this study	A1.4624
223	ΦA1ρ23	S. pyogenes SF370	ΦA1 with AcrIIA26 + sp1 targeting, made using pRW301 (recombination)/pRW190 (selection)	this study	A1.4625
247	ΦAP1.1ρ1	S. pyogenes SF370	AP1.1H (hyper-lytic mutant) ΔAcrIIA23	Andrew Varble lab	AP1.3439
248	ΦAP1.1ρ2	S. pyogenes SF370	AP1.1ΔAcrIIA23	This study	AP1.4036
249	ΦAP1.1ρ3	S. pyogenes SF370	AP1.1 + Tgt1	This study	AP1.4499
250	ΦAP1.1ρ4	S. pyogenes SF370	AP1.1 + Tgt1 : AcrIIA18 replace AcrIIA23	This study	AP1.4687
260	ΦAP1.1ρ5	S. pyogenes SF370	AP1.1 + Tgt1 : AcrIIA26 replace AcrIIA23	This study	AP1.5216

### Sheet: plasmids
plasmid	description	resistance	source	cloning
pCN57	erythromycin resistant medium-copy plasmid expressing GFP from PblaZ	erm	Charpentier, Appl Environ Microbiol, 2004
pLM9B	pC194:lacI repressor; binding sites	cm	Modell, Nature, 2017	gibson	pJW717 (oJW490/oJW1862)	pJW717 (oJW713/oJW1251)	pDB114:554-555 (oJW418/oJW774)
pRW120	pLM9B:Psparc2-AcrIIA1|WP_003722518.1	cm	this study		pRW115 (oJW2619/oJW3130)	oRW1 (oJW2618/oJW3132)
pRW122	pLM9B:Psparc2-AcrIIA3	cm	this study		pRW115(oJW3130/oJW2333)	pRW115(oJW2619/oJW2334)	oRW13(oJW2618/oJW3134)
pRW123	pLM9B:Psparc2-AcrIIA4|WP_003723290.1	cm	this study		pRW115 (oJW2619/oJW3130)	oRW3 (oJW2618/oJW3135)
pRW124	pLM9B:Psparc2-AcrIIA5 | WP_149017470.1	cm	this study		pRW115 (oJW2619/oJW3130)	oRW4 (oJW2618/oJW3136)
pRW130	pLM9B:Psparc2-AcrIIA16|WP_100881465.1	cm	this study		pRW115 (oJW2619/oJW3130)	oRW5 (oJW2618/oJW3142)
pRW131	pLM9B:Psparc2-AcrIIA18 | SER07831.1	cm	this study		pRW115 (oJW2619/oJW3130)	oRW7 (oJW2618/oJW3143)
pRW159	pLM9B:Psparc2-AcrIIA23|UNI71091.1	cm	this study		pRW115 (oJW2619/oJW3130)	oRW8 (oJW2618/oJW3324
pRW175	pLM9B: Psparc2-AcrIIA3-AP2-HTH	cm	this study		pRW158(oJW669/oJW3392)	pRW158(oJW2017/oJW3130)
pRW176	pLM9B: Psparc2-AP2-HTH	cm	this study		pRW158(oJW669/oJW3393)	pRW158(oJW2017/oJW3130)
pRW190	pLZ12:spacer targeting phiA1 WT (JW3442/3443)	spec	this study		pRW106(oJW491/oJW3317)	pDB114(oJW669/oJW3316)
pRW193	pLM9B:Psparc2-AP2 domain containing protein	cm	this study		pRW176(oJW3459/oJW3460)	pRW176(oJW3130/oJW2619)
pRW194	pLM9B:Psparc2-HTH	cm	this study		pRW175(oJW2333/oJW3130)	pRW175(oJW2334/oJW3457)
pRW208	pE194:Pcas-SpyCas9 type IIA system:RSR	erm	this study		pNK31 (oJW544/oJW1862)	pNK35 (oJW419/oJW2302)
pRW209	pE194:Pconst-SpyCas9 type IIA system:RSR	erm	this study		pRW161 (oJW26/oJW2012)	pNK35 (oJW27/oJW76)	pNK31 (oJW77/oJW2013)
pRW217	pCN57: PIIA3 (AcrIIA3 operon promoter)-GFP	erm	this study		pCN57 (oJW1906/oJW3633)	pCN57(oJW76/oJW2159)	pCN57(oJW77/oJW1770)	pRW158 (oJW3634/oJW3635)
pRW233	pC194:sp1 protospacer allelic exchange; for integration into phage A1	cm	this study		pRW218 (oJW365/oJW3789)	pRW218 (oJW2829/oJW3791)
pRW237	pCRK:∆AcrIIA23 from WT phiAP1.1 prophage allelic exchange	kan	this study		pCRK (oJW1770/oJW3577)	phiAP1.1 gDNA (oJW3770/oJW3772)	phiAP1.1 gDNA (oJW3771/oJW3773)
pRW241	pC194: Tgt1 + PIIA3-AcrIIA1-HTH operon allelic exchange; for integration into phage A1	cm	this study		pRW241 (oJW3724/oJW3725)	oRW1 (oJW3726/oJW3727)
pRW242	pC194: Tgt1 + PIIA3-AcrIIA16-HTH operon allelic exchange; for integration into phage A1	cm	this study		pRW241 (oJW3724/oJW3725)	oRW5 (oJW3732/oJW3733)
pRW243	pC194: Tgt1 + PIIA3-AcrIIA18-HTH operon allelic exchange; for integration into phage A1	cm	this study		pRW241 (oJW3724/oJW3725)	oRW7 (oJW3734/oJW3735)
pRW248	pLM9B:Psparc2-AcrIIA2|QOF57468.1	cm	this study		pRW115 (oJW2619/oJW3130)	oRW2 (oJW2618/oJW3925)
pRW249	pLM9B:Psparc2-AcrIIA17|WP_155173262.1	cm	this study		pRW115 (oJW2619/oJW3130)	oRW6 (oJW2618/oJW3937)
pRW252	pLM9B:Psparc2-AcrIIA24|AZF92405.1	cm	this study		pRW115 (oJW2619/oJW3130)	oRW9 (oJW2618/oJW3921)
pRW253	pLM9B:Psparc2-AcrIIA25|ARU14017.1	cm	this study		pRW115 (oJW2619/oJW3130)	oRW10 (oJW2618/oJW3920)
pRW255	pLM9B:Psparc2-AcrIIA26|RKW07596.1	cm	this study		pRW115 (oJW2619/oJW3130)	oRW11 (oJW2618/oJW3926
pRW260	pLM9B:Psparc2-AcrIIA31|WP_033585134.1	cm	this study		pRW115 (oJW3870/oJW3130)	oRW12 (oJW3924/oJW2618)
pRW267	pC194: Tgt1 + PIIA3-AcrIIA5-HTH operon allelic exchange; for integration into phage A1	cm	this study		pRW241 (oJW3724/oJW3725)	oRW4 (oJW4047/oJW4048)
pRW268	pC194: Tgt1 + PIIA3-AcrIIA23-HTH operon allelic exchange; for integration into phage A1	cm	this study		pRW241 (oJW3724/oJW3725)	oRW8 (oJW4049/oJW4050)
pRW273	pC194: Tgt1 + PIIA3-AcrIIA4-HTH operon allelic exchange; for integration into phage A1	cm	this study		pRW241 (oJW3724/oJW3725)	oRW3 (oJW4045/oJW4046)
pRW284	pC194: Tgt1 + PIIA3-AcrIIA24-HTH operon allelic exchange; for integration into phage A1	cm	this study		pRW241 (oJW3724/oJW3725)	oRW9 (oJW4216/oJW4217)
pRW285	pC194: Tgt1 + PIIA3-AcrIIA25-HTH operon allelic exchange; for integration into phage A1	cm	this study		pRW241 (oJW3724/oJW3725)	oRW10 (oJW4218/oJW4219)
pRW292	pC194: Tgt1 + PIIA3-AcrIIA2-HTH operon allelic exchange; for integration into phage A1	cm	this study		pRW241 (oJW3724/oJW3725)	oRW2 (oJW4246/oJW4247)
pRW293	pC194: Tgt1 + PIIA3-AcrIIA31-HTH operon allelic exchange; for integration into phage A1	cm	this study		pRW241 (oJW3724/oJW3725)	oRW12 (oJW4244/oJW4245)
pRW294	pE194: tracr-L only - PAMmut Pcas - Cas9 - term - Pcas9-GFP	erm	this study		pTP45 (oJW1986/oJW4255)	pBN46 (oW262/oJW4254)	pRW283 (oJW1783/oJW1784)
pRW300	pC194: Tgt1 + PIIA3-AcrIIA17-HTH operon allelic exchange; for integration into phage A1	cm	this study		pRW241 (oJW3724/oJW3725)	oRW6 (oJW4363/oJW4362)
pRW301	pC194: Tgt1 + PIIA3-AcrIIA26-HTH operon allelic exchange; for integration into phage A1	cm	this study		pRW241 (oJW3724/oJW3725)	oRW11 (oJW4364/oJW4365)
pRW316	pCRS:SF370 RSR allelic exchange (AP1.1 targeting spacer JW3947/JW3948)	spec	this study		pCRS (oJW1770/oJW3577)	pMS203 (oJW3656/oJW3947)	pMS203(oJW3579/oJW3948)
pRW317	pCRS:SF370 RSR allelic exchange (A1 targeting spacer Tgt1)	spec	this study		pCRS (oJW1770/oJW3577)	pMS203 (oJW3656/oJW4444)	pMS203 (oJW3579/oJW4445)
pRW318	pCRS:SF370 RSR allelic exchange (A1 targeting spacer Tgt3)	spec	this study		pCRS (oJW1770/oJW3577)	pMS203 (oJW3656/oJW4446)	pMS203(oJW3579/oJW4447)
pRW343	pCRS: CRISPR array with RSRSR structure (spacer 1=Tgt3, spacer 2=Tgt1)	spec	this study		pRW318(oJW2543/oJW3577)	pRW317(oJW4450/oJW3579)	pRW318(oJW4595/oJW2584)
pRW352	pCRK: AcrIIA23 back into escaper strain	kan	this study		pCRK (oJW1770/oJW3577)	phiAP1.1 gDNA (oJW3772/oJW3773)
pRW365	pCRK: swap in AcrIIA26; replace AcrIIA23 in AP1.1+sp1 target	kan	this study		pRW305(oJW4380/oJW4381)	pRW301(oJW4825/oJW4826)
pJW900	pCRS: Pconst-Cas allelic exchange	spec	this study		pJW875 (oJW2155/oJW4031)	SF370 gDNA (oJW4728/oJW4727)

### Sheet: oligos
primer	sequence
oJW1251	CTATTTGTGCCGATATCTAAGCCTATTG
oJW1783	GAGTGATCGTTAAATTTATACTGCAATCGG
oJW1784	CATGTTCATATTTATCAGAGCTCGTGC
oJW1862	CTCGTAGACTATTTTTGTCTAAAAAATTT
oJW1906	CATGGCACTCTTGAAAAAGTCATG
oJW1986	gcagttccaacgacggca
oJW2012	GGTGCCACTTTTTCAAGTTGATAAC
oJW2013	CAGCATAGCAAGTTAAAATAAGGC
oJW2017	TACAGTAATATTGACTTTTAAAAAAGGATTG
oJW2155	TAATATTTTTTGAAGAGATATTTTGAAAAAG
oJW2159	tcttcaatgctttgcgagatacc
oJW2302	gcacagactattacacagaaaatcaag
oJW2333	ATTTACCGCTATCTTTACAGGTAC
oJW2334	CCTATCTGACAATTCCTGAATAG
oJW2543	GTCTAAAAAATTTCGTAATCGCACTATTTG
oJW2584	agtctagctgagacaaatagtgcgattacgAAATTTTTTAGACAAAAATAGTCTACGAGG
oJW26	ccagtgatggattgatggataagagtg
oJW2618	GGCGCGCCATTGGGATGGAACTTATTTGTATAGTTCATCCATGCCAtg
oJW2619	GTTCCATCCCAATGGCGCGCC
oJW27	CACTCTTATCCATCAATCCATCACTGG
oJW3130	ATGTATATCTCCTTCTTAAATTAATTAGTTAACGAATTC
oJW3132	AACTAATTAATTTAAGAAGGAGATATACATATGACGATTAAATTATTAGACGAATTTTTG
oJW3134	AACTAATTAATTTAAGAAGGAGATATACATATGACAAAATATAACAAATCAGAGATCATG
oJW3135	AACTAATTAATTTAAGAAGGAGATATACATATGAACATAAACGATTTGATACGTGAAATT
oJW3136	AACTAATTAATTTAAGAAGGAGATATACATATGGCTTATGGAAAGTCTAGATACAACAG
oJW3142	AACTAATTAATTTAAGAAGGAGATATACATATGGGATATATAGGTCAGTCAAGATCAG
oJW3143	AACTAATTAATTTAAGAAGGAGATATACATATGAGAATGAAAATAGACACAACAGTTAC
oJW3316	gaagattatttcttaataactaaaaatatggtataatactc
oJW3317	gataaaaatttaggaggcatatcaaatgaacAACGCAAAAAGGCCATCCGTCAGGATGGC
oJW3324	AACTAATTAATTTAAGAAGGAGATATACATatggaatatggaaataaaatttttg
oJW3392	TTAATTTAAGAAGGAGATATACATatgactaaatataacaaatcagaaattatgaaaaac
oJW3393	TTAATTTAAGAAGGAGATATACATatggcaaaaaaagatttaacaaatcaacgttttg
oJW3457	CTAATTAATTTAAGAAGGAGATATACATatgaaagcagacagtaaaaaaatagaatgg
oJW3459	CTAATTAATTTAAGAAGGAGATATACATatggcaaaaaaagatttaacaaatcaacg
oJW3460	GGCGCGCCATTGGGATGGAACtcatttcccccaaaaatctttctctgc
oJW3579	GTCAGGCGCCATTCGCCATTCAGGCTGCGCAACTGTgagatcaaagagcgatctcacg
oJW3633	GGTCGACTCTAGAGGATCCC
oJW3634	CCGTATTACCGCCTTTGAGTGAGCCATgcagctaatattgctgctttt
oJW3635	GATCCTCTAGAGTCGACCctttatgactatattatatctaattttagatataatgtc
oJW365	GCACCCATTAGTTCAACAAACG
oJW3656	GGATAACCGTATTACCGCCTTTGAGTGAGCcattaagaggcggtacaattcttg
oJW3724	atgaaagcagacagtaaaaaaatagaatggttg
oJW3725	tttcttgtcctttttttgttttatctttatgactatattatatc
oJW3726	ataaagataaaacaaaaaaaggacaagaaaATGACGATTAAATTATTAGACGAATTTTTG
oJW3727	aaccattctatttttttactgtctgctttcatTTACAACAATTCATTCTTTTTTTCCTTC
oJW3732	ataaagataaaacaaaaaaaggacaagaaaATGGGATATATAGGTCAGTCAAGATCAG
oJW3733	caaccattctatttttttactgtctgctttcatTTAATATTTTTCTAACTCTGCAATCTC
oJW3734	ataaagataaaacaaaaaaaggacaagaaaATGAGAATGAAAATAGACACAACAGTTAC
oJW3735	ccattctatttttttactgtctgctttcatTTAAAATTTTTTTATCAAGTGATATTTTC
oJW3770	gtaaatttcaaaaattttatttccatattcc
oJW3771	gaatatggaaataaaatttttgaaatttacactgctgaaaaacgttgtgg
oJW3772	GGATAACCGTATTACCGCCTTTGAGTGAGCgatcacaatctcacacgatctc
oJW3773	CGCCATTCAGGCTGCGCAACTGTgccgctcaaatattaatcgactc
oJW3789	CCAAAAAAGCGCAAGAAGAAATCAACCAGCGCActatactggctttttagtcagttc
oJW3791	TGCGCTGGTTGATTTCTTCTTGCGCTTTTTTGGcctaggttgtttatacctaaggg
oJW3870	caTGGCATGGATGAACTATACAA
oJW3920	AACTAATTAATTTAAGAAGGAGATATACATATGAAAAACAGACTTTTGGGTTCTCGATAT
oJW3921	AACTAATTAATTTAAGAAGGAGATATACATATGAAAAAAGCTCAACAACTGCTCAAAGAA
oJW3924	AACTAATTAATTTAAGAAGGAGATATACATATGGTTACTGAAGAACAATTAAAAGAAGTG
oJW3925	AACTAATTAATTTAAGAAGGAGATATACATATGACAATAACAACAGCACAAAAAAAGTAT
oJW3926	AACTAATTAATTTAAGAAGGAGATATACATATGAAAAAACTTTATATCCAAACAAACCAA
oJW3937	AACTAATTAATTTAAGAAGGAGATATACATATGAAAACATTTAACATTATTGTATCAGAG
oJW3947	gcacctgattattttaaacgcccaacaaatgttttgggaccattcaaaacagcatagctc
oJW3948	atttgttgggcgtttaaaataatcaggtgcgttttagagctatgctgttttgaatggtcc
oJW4045	ataaagataaaacaaaaaaaggacaagaaaATGAACATAAACGATTTGATACGTGAAATT
oJW4046	aaccattctatttttttactgtctgctttcatTTAATTTAACTCAGACTTCAATGTTATA
oJW4047	ataaagataaaacaaaaaaaggacaagaaaATGGCTTATGGAAAGTCTAGATACAACAG
oJW4049	ataaagataaaacaaaaaaaggacaagaaaatggaatatggaaataaaatttttg
oJW4050	aaccattctatttttttactgtctgctttcatttaccccttaaaatacccacaacgtttt
oJW4078	ATGGAGTAAAACTATTGACCCCC
oJW418	GCTGAGACAAATAGTGCGATTAC
oJW419	AGTGCGATTACAAAATTTTTTAGAC
oJW4216	ataaagataaaacaaaaaaaggacaagaaaATGAAAAAAGCTCAACAACTGCTCAAAGAA
oJW4217	ccattctatttttttactgtctgctttcatTTATTCTTCAAAAAAGAATGTGCGTTTG
oJW4218	ataaagataaaacaaaaaaaggacaagaaaATGAAAAACAGACTTTTGGGTTCTCGATAT
oJW4219	ccattctatttttttactgtctgctttcatCTATTTTCCAAATCTGATGACAAATAATTT
oJW4244	ataaagataaaacaaaaaaaggacaagaaaATGGTTACTGAAGAACAATTAAAAGAAGTG
oJW4245	ccattctatttttttactgtctgctttcatTTAATAAGCATATATCACCCCGTTATC
oJW4246	ataaagataaaacaaaaaaaggacaagaaaATGACAATAACAACAGCACAAAAAAAGTAT
oJW4247	ccattctatttttttactgtctgctttcatTTACTTCAACTCACTTTTTAAAATAATTTC
oJW4254	CCGATTGCAGTATAAATTTAACGATCACTCTAAAAAATCGACACTGAATTTGCTC
oJW4255	GCACGAGCTCTGATAAATATGAACATGtacgaaatcatcctgtggagcttag
oJW4362	ataaagataaaacaaaaaaaggacaagaaaATGAAATACACTGTTAGTTATGATAGTGAA
oJW4363	ccattctatttttttactgtctgctttcatTTAAAAAATTTCATTTTGTTTAACTAG
oJW4364	ataaagataaaacaaaaaaaggacaagaaaATGAAAAAACTTTATATCCAAACAAACCAA
oJW4365	ccattctatttttttactgtctgctttcatTTAGATGGTTTCAGACCGTTCAACGTGTTC
oJW4380	tacttatgactactataactctcaaaacttttacattttacac
oJW4381	tttatttctccttattacatagataaacattgataatgatg
oJW4444	aaggttacacaggatcgtatgagggaatttgttttgggaccattcaaaacagcatagctc
oJW4445	aaattccctcatacgatcctgtgtaaccttgttttagagctatgctgttttgaatggtcc
oJW4446	acattccggacagatacgagtatcggaccagttttgggaccattcaaaacagcatagctc
oJW4447	tggtccgatactcgtatctgtccggaatgtgttttagagctatgctgttttgaatggtcc
oJW4450	aaattccctcatacgatcctgtgtaacctt
oJW4595	aaggttacacaggatcgtatgagggaatttGTTTTGggaccattcaaaacagcatagctc
oJW4727	tgataacaaaataaactactttttaaaagaTTCAGTTTTAGAAAAGCGCTTTC
oJW4728	tttttcaaaatatctcttcaaaaaatattaTGTCTTATCAATTGCTTTTTCCGG
oJW4825	atgtttatctatgtaataaggagaaataaaATGAAAAAACTTTATATCCAAACAAACCAA
oJW4826	aagttttgagagttatagtagtcataagtaTTAGATGGTTTCAGACCGTTCAACGTGTTC
oJW490	ATGGATAAGAAATACTCAATAGGCTTAG
oJW491	TTATACCATATTTTTAGTTATTAAGAAATAATC
oJW544	cttgattttctgtgtaatagtctgtgctc
oJW669	GTTCATTTGATATGCCTCCTAAATTTTTATC
oJW713	ggtcataacctgaaggaagatctggatcc
oJW76	gggatgcagtttatgcatccc
oJW774	aggatccagatcttccttcaggttatgaccccactttatccaattttcgtttgaac
oRW1	ATGAACATAAACGATTTGATACGTGAAATTAAAAATAAGGACTATACAGTTAAATTGTCAGGTACTGATAGTAACAGTATAACTCAATTGATTATTCGTGTGAACAACGACGGAAATGAATATGTTATTTCAGAGAGTGAAAACGAGAGTATTGTCGAGAAGTTCATAAGTGCATTCAAGAATGGATGGAACCAAGAGTACGAAGATGAAGAGGAATTTTACAATGATATGCAAACTATAACATTGAAGTCTGAGTTAAATTAACATGGCATGGATGAACTATACAAATAAGTTCCATCCCAATGGCGCGCCGAGCTTGGC
oRW10	ATGAAAAACAGACTTTTGGGTTCTCGATATACTGACGCGATCAAAAACGATTGCGGAACAGCCAATAAAATGTCGAATATTTACAATAAATTGAACAAAGATAGTTTGCGAGAGATCCATAGTGCACTATATGGCCTATTAACAGCTGGATACGACATTAGTAACATGCGAAACATCGAAGAGTTAGAAAAATATGTGAATTTAAAAAAATCACGTGGCCAACTATTAAATGTTTCGAGCGATGATATTAAGCTATACCATAAATTATTTGTCATCAGATTTGGAAAATAGCATGGCATGGATGAACTATACAA
oRW11	ATGAAAAAACTTTATATCCAAACAAACCAATTCGCTAACGGTGAGCTTCAAGTTGAAAATACTAGCTATGAACTTTGTGATACTTTCAAAGAGCTATACTCAGTCGCTTCAAATTTGGTTGATGAAAACACACTGAATTTCGTTGAGGATAATTTCATTGAACAAAATTACAAAGATGAATACAATGGTGTTTACGAAAACGATGGAGATACAGGCGAATTTGTAGGGCAAGTCTTTGAAAACAAAGTCACTGAAGAACAGTTCAAAGAATTACTTGAACAACTTGAAATCACTTATACTGAATTTGATCCAGAAGAAGAACTTGCAAAATGTATCGCAAATAAAAACCGTAAATCTGAATTTTACGGTAACGGATTAAAAGTTATCGCTGAATATCTT…
oRW12	ATGGTTACTGAAGAACAATTAAAAGAAGTGCTTGTTGGCATTTATGAAACAGAATATAAGGATGAACAAACGTTTGAAGAGTACGCAGATGGCTGGGATTTTTGGATTGACAAAGATGGAGACATCTTAATTGAGGGGCGTGGCATGAAACCGATTGACGGAGTTCAAAAAGTAGGTCACGTAGATAACGGGGTGATATATGCTTATTAA
oRW13	GCAGCTAATATTGCTGCTTTTCTACTTCGACGTTTTTAAAAAACTACAAAATTTTTTGTATAATCTATTGACATTATATCTAAAATTAGATATAATATAGTCATAAAGATAAAACAAAAAAAGGACAAGAAAATGACTAAATATAACAAATCAGAAATTATGAAAAACGCTTGGGCAATGTTTAACAGCTACGAATGGGATGTTGAAAATTTTAAATTTGTATCAGCAGAAAATAAAACATTTTCAAATTGCCTAAAAGAAGCGTGGGCAGAAGAAAAAGAATATGTTGAACGCAAAGCAAAAGAAACGGCAGAAGCTCCAAGATCTGAAGAAGCAAAAGCTTGGGACTGGGCTTGTCGTAAATTAAATGTCAATGATTTACAAAACATTGACGCAACA…
oRW2	ATGACAATAACAACAGCACAAAAAAAGTATGCAGAAGCGATGCACGAGTTTATAAATATGGTGGATGACTTTGAAGAGTCTACACCGGATTTTGCAAAGGAAGTTCTACATGATTCTGACTATGTAGTTATTACAAAAAATGAAAAATATGCAGTAGCTCTTTGCTCTCTTAGCACTGATGAATGTGAATATGATACTAACTTATACTTAGATGAAAAATTGGTTGATTACTCAACAGTTGACGTAAACGGTGTGACATACTACATCAACATTGTTGAAACTAACGATATCGATGATTTAGAAATCGCTACGGATGAAGATGAGATGAAAAGTGGCAACCAAGAAATTATTTTAAAAAGTGAGTTGAAGTAACATGGCATGGATGAACTATACAA
oRW3	ATGAACATAAACGATTTGATACGTGAAATTAAAAATAAGGACTATACAGTTAAATTGTCAGGTACTGATAGTAACAGTATAACTCAATTGATTATTCGTGTGAACAACGACGGAAATGAATATGTTATTTCAGAGAGTGAAAACGAGAGTATTGTCGAGAAGTTCATAAGTGCATTCAAGAATGGATGGAACCAAGAGTACGAAGATGAAGAGGAATTTTACAATGATATGCAAACTATAACATTGAAGTCTGAGTTAAATTAACATGGCATGGATGAACTATACAAATAAGTTCCATCCCAATGGCGCGCCGAGCTTGGC
oRW4	ATGGCTTATGGAAAGTCTAGATACAACAGTTACCGTAAACGTAGTTTCAACCGATCAAACAAGCAGCGTAGAGAGTATGCACAAGAGATGGATCGTTTAGAAAAGGCTTTTGAAAACTTGGACGGCTGGTACTTATCAAGTATGAAGGATTCTGCATATAAGGACTTCGGTAAGTATGAAATCCGTTTGTCTAATCACTCTGCTGACAACAAATACCATGATTTAGAAAACGGAAGATTAATCGTAAACATTAAAGCATCAAAGTTGAACTTTGTCGATATAATCGAAAACAAATTAGATAAAATCATTGAAAAAATTGACAAGTTAGATTTGGACAAATACAGATTTATAAACGCTACAAATTTAGAGCACGACATAAAGTGCTACTACAAGGGATTT…
oRW5	ATGGGATATATAGGTCAGTCAAGATCAGAACGATCTCAAGAGGCGATAGATTCAGGATTGTTAACGAAGTCTCAATTAAAAGCGTGGCAGAAACGTGCGGTAGAAGCGGGTGCTGTGAGACCAAGAGAATGGCATCACACAGGTAAATATTTCAACAAGACGGAATACTATTCACCAATCGACTTTGAGGACTTAGACCCGAAGGACTTCCCAAAGAAACCTAAGATGGAAATCGAGACAAAAAAGACGTGGTTCGTTTTAGTCAGTGCTAAATGGGGTGGAACGAAGAAGTACCCTAAAATCGTTGGCGCAGAAGTCAAGGTTACATCAAAAATAACTGATAGACAGAAATACGCGAATAAATATTGCTTATACGGTGGATATATAAAGGAGTTCGAT…
oRW6	ATGAAATACACTGTTAGTTATGATAGTGAAGAACTGATAAATGAAGTTACGCAAGATGTTTTAGAATTTGGCAGTGATTTACCTGTATTTGCTATTTATTCTTGGTTTGAGGAATATCAAGTGGAATTTGTAACAGATTATTTATTTGCTGATGAACCAGAAAGAATTGTTGATGGTTATTGGAGCGAAGAAGATGAAGAAGATTATCAAAAAGAACTAAAAGAGTATGAAGATAGTCTAAAGACTTTAGAAATGACCAAACATAAGAAAATGCCTATCGGGGAATTGCTCGATATTCTAGTTAAACAAAATGAAATTTTTTAACATGGCATGGATGAACTATACAA
oRW7	ATGAGAATGAAAATAGACACAACAGTTACTGAGGTTAAGGAAAATGGCAAAACGTATTTAAGATTGGTAGAGGGTACAGAGCAGTTAAAGGCGATTTCTGATAAGGCAATGGCAGGAGTGAATTTGTTTCCGGGCGCGAAAATTGATAGTTTCTTGGTCAAACAGGATTCAATAGTTGTATTCCCGGACAACAAGGGCGAATTTGATTTGGATTTTTTTAAGCAGTTGGATGAGAATTTCGACACGATAGCTAAGTATGCACGAGTGGCGACATGCTTCGAGGAGGTGGCGTTCGACGAAAAGTCTTACTTTAATATGATAATGTGGTTGATGGACAATATGGACGAAAATTGGTCTCAGTCACCATACGGCGAGTCATTCTATTCTAGTAAGAATATA…
oRW8	atggaatatggaaataaaatttttgaaatttacaataaaccctttaaatatcgtaacagttcatcaactaactacaataaagttagagctagcggtatcgagccaaacacaaaatttgtagttaacaaaacagcaaatattaattgtgcagtatatcctcgacatggatcgattgaaaaagttttttactggggtgatagaaaaatcactcaagcgactgctgaaaaacgttgtgggtattttaagggg
oRW9	ATGAAAAAAGCTCAACAACTGCTCAAAGAAATTAAAACCAATAATGTATCATACGCAATTATGGACGAGGATAATGAAATTTATTGCAACAAGGAAACTAACAACATCATGGATATTTATGGCTATGATAATGAAAATGGCCATTTCTATGGAGTTTACGGTGACGTCGTTGACGGGCAGATTGACAGTAGATACTTTTCTGACGATGCTATTTTAAATGCTATCGATAAACTGCTATTCCTAGGCGACCCTATAAAACGAACAGATCTACCTTCGGACGCTGATTTCAAACGCACATTCTTTTTTGAAGAATAACATGGCATGGATGAACTATACAA
oW262	TCTGACTTCCGAAAAGATTTCC
